# Preservation and Clonal Behavior of Extrachromosomal DNA in Patient-Derived Xenograft Models of Childhood Cancers

**DOI:** 10.1101/2025.08.14.670153

**Authors:** Rishaan Kenkre, Jon D. Larson, Owen S. Chapman, Jens Luebeck, Yan Yuen Lo, Megan Paul, Wenshu Zhang, Vineet Bafna, Robert J. Wechsler-Reya, Lukas Chavez

## Abstract

Extrachromosomal DNA (ecDNA) is a powerful oncogenic driver linked to poor prognosis in pediatric cancers. Whole-genome sequencing of 338 patient-derived xenograft (PDX) samples and 127 matched primary tumors across multiple childhood cancer types was used to compare ecDNA prevalence, sequence conservation, and clonal dynamics. ecDNA in PDX models frequently mirrored oncogene amplifications observed in patient tumors (e.g., MYCN, MYC, MDM2) and showed high sequence conservation. Medulloblastoma and neuroblastoma PDXs exhibited significantly higher ecDNA prevalence, consistent with strong selection or de novo formation during tumor propagation. Although ecDNA copy numbers were generally preserved, some neuroblastoma PDXs displayed marked MYCN copy gains. Single-cell multiome profiling revealed that ecDNA-positive clones either persisted or expanded dramatically in PDXs, in one case growing from a minor subpopulation to nearly all tumor cells. These findings establish PDX models as valuable systems for ecDNA research and underscore the selective growth advantage conferred by ecDNA during tumor evolution.
