## Supplementary Table 3 for "Preservation and Clonal Behavior of Extrachromosomal DNA in Patient-Derived Xenograft Models of Childhood Cancers"

### Sheet: Sheet1
Supplementary Table 3: ecDNA Classifications for Paired Tumors
Xenograft Sample	Primary Sample	cancer_type	Primary Classification	Xenograft Classification
SJACT013760_X1	SJACT013760_D1	ACC	ecDNA-	ecDNA+
SJDSRCT046151_X1	SJDSRCT046151_R1	DSRCT	ecDNA-	ecDNA-
SJDSRCT046155_X1	SJDSRCT046155_M1	DSRCT	ecDNA-	ecDNA-
SJDSRCT049192_X1	SJDSRCT049192_D1	DSRCT	ecDNA-	ecDNA-
SJDSRCT049192_X3	SJDSRCT049192_R1	DSRCT	ecDNA-	ecDNA-
SJEWS001321_X1	SJEWS001321_D2	EWS	ecDNA-	ecDNA-
SJEWS046144_X1	SJEWS046144_D1	EWS	ecDNA-	ecDNA-
SJEWS063826_X1	SJEWS063826_D1	EWS	ecDNA-	ecDNA-
SJEWS063834_X1	SJEWS063834_A1	EWS	ecDNA-	ecDNA-
SJEWS063834_X2	SJEWS063834_A2	EWS	ecDNA-	ecDNA-
SJHB030622_X1	SJHB030622_D2	HB	ecDNA-	ecDNA-
SJHB030622_X2	SJHB030622_D3	HB	ecDNA-	ecDNA-
SJHGG000101_X4	SJHGG000101_A1	HGGNOS	ecDNA-	ecDNA-
SJHGG000101_X4	SJHGG101_A	HGGNOS	ecDNA-	ecDNA-
SJHGG013322_X1	SJHGG013322_A1	HGGNOS	ecDNA-	ecDNA-
SJHGG024_X	SJHGG024_R	HGGNOS	ecDNA-	ecDNA-
SJHGG030020_X1	SJHGG030020_D1	HGGNOS	ecDNA+	ecDNA+
SJHGG059120_X2	SJHGG059120_D1	HGGNOS	ecDNA-	ecDNA-
SJHGS012410_X1	SJHGS012410_D1	HGS	ecDNA-	ecDNA-
SJHGS012411_X1	SJHGS012411_D1	HGS	ecDNA-	ecDNA-
SJHGS015726_X1	SJHGS015726_D1	HGS	ecDNA-	ecDNA-
SJHGS015726_X2	SJHGS015726_D2	HGS	ecDNA-	ecDNA-
SJHGS030383_X1	SJSTS030383_R1	RCSNOS	ecDNA-	ecDNA-
SJLPS014753_X1	SJLPS014753_D1	LIPO	ecDNA-	ecDNA+
SJMEL063827_X1	SJMEL063827_D1	MEL	ecDNA-	ecDNA+
SJMRT014754_X1	SJMRT014754_D1	MRT	ecDNA-	ecDNA-
SJMRT015723_X1	SJMRT015723_D1	MRT	ecDNA-	ecDNA-
SJNBL012407_X1	SJNBL012407_D1	NBL	ecDNA-	ecDNA+
SJNBL013761_X1	SJNBL013761_D1	NBL	ecDNA-	ecDNA-
SJNBL013762_X1	SJNBL013762_D1	NBL	ecDNA+	ecDNA+
SJNBL013763_X1	SJNBL013763_D1	NBL	ecDNA+	ecDNA+
SJNBL015724_X1	SJNBL015724_D1	NBL	ecDNA-	ecDNA-
SJNBL030721_X5	SJNBL030721_R1	NBL	ecDNA-	ecDNA-
SJNBL030824_X1	SJNBL030824_R2	NBL	ecDNA+	ecDNA+
SJNBL046145_X1	SJNBL046145_M1	NBL	ecDNA-	ecDNA+
SJNBL046148_X1	SJNBL046148_D1	NBL	ecDNA+	ecDNA+
SJNBL063820_X1	SJNBL063820_D1	NBL	ecDNA-	ecDNA+
SJNBL063821_X1	SJNBL063821_D1	NBL	ecDNA-	ecDNA-
SJNBL105_X	SJNBL105_D	NBL	ecDNA-	ecDNA+
SJNBL124_X	SJNBL124_D	NBL	ecDNA+	ecDNA+
SJOS001105_X1	SJOS001105_R1	OS	ecDNA+	ecDNA+
SJOS001107_X1	SJOS001107_D1	OS	ecDNA-	ecDNA+
SJOS001107_X3	SJOS001107_M2	OS	ecDNA+	ecDNA+
SJOS001112_X1	SJOS001112_M2	OS	ecDNA-	ecDNA-
SJOS001116_X2	SJOS001116_M2	OS	ecDNA+	ecDNA+
SJOS001121_X2	SJOS001121_D2	OS	ecDNA+	ecDNA+
SJOS001126_X1	SJOS001126_D1	OS	ecDNA+	ecDNA+
SJOS001132_X1	SJOS001132_M1	OS	ecDNA-	ecDNA+
SJOS010929_X1	SJOS010929_D1	OS	ecDNA-	ecDNA-
SJOS010930_X1	SJOS010930_D1	OS	ecDNA-	ecDNA-
SJOS012409_X1	SJOS012409_D1	OS	ecDNA-	ecDNA+
SJOS013768_X1	SJOS013768_D1	OS	ecDNA+	ecDNA+
SJOS013769_X1	SJOS013769_D1	OS	ecDNA-	ecDNA+
SJOS016015_X1	SJOS016015_D1	OS	ecDNA+	ecDNA+
SJOS016016_X1	SJOS016016_D1	OS	ecDNA+	ecDNA+
SJOS030605_X2	SJOS030605_R2	OS	ecDNA+	ecDNA+
SJOS030759_X1	SJOS030759_D3	OS	ecDNA-	ecDNA+
SJOS030876_X1	SJOS030876_R2	OS	ecDNA-	ecDNA-
SJOS046149_X1	SJOS046149_R1	OS	ecDNA-	ecDNA+
SJOS046149_X2	SJOS046149_R2	OS	ecDNA-	ecDNA-
SJOS063824_X1	SJOS063824_D1	OS	ecDNA-	ecDNA-
SJOS071776_X1	SJOS071776_M1	OS	ecDNA-	ecDNA-
SJOS071776_X2	SJOS071776_M2	OS	ecDNA-	ecDNA+
SJOS071776_X3	SJOS071776_M4	OS	ecDNA-	ecDNA-
SJOS071781_X1	SJOS071781_D1	OS	ecDNA-	ecDNA+
SJRB012408_X2	SJRB012408_D2	RBL	ecDNA+	ecDNA+
SJRB030241_X1	SJRB030241_D1	RBL	ecDNA-	ecDNA-
SJRB030260_X1	SJRB030260_D1	RBL	ecDNA-	ecDNA-
SJRB046154_X1	SJRB046154_M1	RBL	ecDNA-	ecDNA-
SJRB046160_X1	SJRB046160_D1	RBL	ecDNA+	ecDNA-
SJRB046161_X1	SJRB046161_D1	RBL	ecDNA-	ecDNA-
SJRB063835_X1	SJRB063835_D1	RBL	ecDNA-	ecDNA-
SJRB063837_X1	SJRB063837_D1	RBL	ecDNA-	ecDNA-
SJRB063839_X1	SJRB063839_D1	RBL	ecDNA-	ecDNA-
SJRB063840_X1	SJRB063840_D1	RBL	ecDNA-	ecDNA-
SJRB063841_X1	SJRB063841_D1	RBL	ecDNA-	ecDNA-
SJRB063842_X1	SJRB063842_D1	RBL	ecDNA-	ecDNA-
SJRHB000026_X1	SJRHB000026_R2	ERMS	ecDNA-	ecDNA-
SJRHB000026_X2	SJRHB000026_R3	ERMS	ecDNA-	ecDNA-
SJRHB000026_X2	SJRHB000026_R4	ERMS	ecDNA-	ecDNA-
SJRHB010463_X16	SJRHB010463_M1	ARMS	ecDNA-	ecDNA-
SJRHB010927_X1	SJRHB010927_D1	ERMS	ecDNA-	ecDNA-
SJRHB010928_X1	SJRHB010928_R1	ERMS	ecDNA-	ecDNA-
SJRHB011_X	SJRHB011_D	ERMS	ecDNA+	ecDNA+
SJRHB011_Y	SJRHB011_E	ERMS	ecDNA-	ecDNA+
SJRHB012405_X1	SJRHB012405_D1	ERMS	ecDNA-	ecDNA-
SJRHB012_Y	SJRHB012_R	ERMS	ecDNA+	ecDNA+
SJRHB012_Z	SJRHB012_S	ERMS	ecDNA+	ecDNA+
SJRHB013757_X2	SJRHB013757_D2	ARMS	ecDNA+	ecDNA+
SJRHB013758_X1	SJRHB013758_D1	ERMS	ecDNA-	ecDNA+
SJRHB013758_X2	SJRHB013758_D2	ERMS	ecDNA+	ecDNA-
SJRHB013759_X1	SJRHB013759_D1	ARMS	ecDNA-	ecDNA-
SJRHB013759_X14	SJRHB013759_A1	ARMS	ecDNA-	ecDNA-
SJRHB013759_X15	SJRHB013759_A2	ARMS	ecDNA-	ecDNA-
SJRHB013_X	SJRHB013_D	ERMS	ecDNA-	ecDNA-
SJRHB015720_X1	SJRHB015720_D1	SCRMS	ecDNA-	ecDNA-
SJRHB031320_X1	SJRHB031320_D2	ARMS	ecDNA-	ecDNA-
SJRHB046156_X1	SJRHB046156_A1	ARMS	ecDNA+	ecDNA+
SJRHB046156_X2	SJRHB046156_A2	ARMS	ecDNA+	ecDNA+
SJRHB049188_X1	SJRHB049188_D1	ERMS	ecDNA-	ecDNA-
SJRHB063823_X1	SJRHB063823_D2	ERMS	ecDNA+	ecDNA+
SJRHB063825_X1	SJRHB063825_R1	ERMS	ecDNA+	ecDNA-
SJRHB063830_X1	SJRHB063830_D1	ERMS	ecDNA-	ecDNA-
SJRHB071775_X1	SJRHB071775_D2	ARMS	ecDNA+	ecDNA+
SJRHB071779_X2	SJRHB071779_D3	ERMS	ecDNA+	ecDNA+
SJSS049190_X1	SJSS049190_R1	SYNS	ecDNA-	ecDNA-
SJSS063828_X1	SJSS063828_D1	SYNS	ecDNA-	ecDNA-
SJST030732_X1	SJST030732_R1	THPA	ecDNA-	ecDNA-
SJWLM030704_X2	SJWLM030704_D5	WT	ecDNA-	ecDNA-
SJWLM046146_X1	SJWLM046146_D1	WT	ecDNA-	ecDNA+
SJWLM046152_X1	SJWLM046152_D1	WT	ecDNA-	ecDNA-
SJWLM046157_X1	SJWLM046157_D1	WT	ecDNA-	ecDNA-
SJWLM046158_X1	SJWLM046158_D1	WT	ecDNA-	ecDNA-
SJWLM049191_X1	SJWLM049191_D1	WT	ecDNA-	ecDNA-
SJWLM059681_X2	SJWLM059681_D6	WT	ecDNA-	ecDNA-
SJWLM071774_X1	SJWLM071774_D3	WT	ecDNA-	ecDNA-
SJWLM071786_X2	SJWLM071786_D2	WT	ecDNA-	ecDNA-
SJRHB010468_X1	SJRHB010468_D1	ARMS	ecDNA+	ecDNA+
rcmb56p1-x	case11	MBSHH-TP53	ecDNA+	ecDNA+
Med1712FH_pdx	Med1712FH_ht	MBSHH	ecDNA+	ecDNA+
RCMB40_pdx	RCMB40_ht	MBG3	ecDNA+	ecDNA+
RCMB69_pdx	RCMB69_ht	MBSHH	ecDNA+	ecDNA+
RCMB28_pdx	RCMB28_ht	MBG3	ecDNA-	ecDNA-
Med1911FH_pdx	Med1911FH_ht	MBG3	ecDNA+	ecDNA+
RCMB38_pdx	RCMB38_ht	MBG4	ecDNA-	ecDNA-
Med2312FH_pdx	Med2312FH_ht	MBG4	ecDNA-	ecDNA-
Med211FH_pdx	Med211FH_ht	MBG3	ecDNA-	ecDNA-
