## Supplementary Table 5 for "Preservation and Clonal Behavior of Extrachromosomal DNA in Patient-Derived Xenograft Models of Childhood Cancers"

### Sheet: SJ_cohort
Supplementary Table 5b: Amplicon Similarity Results of Rady ecDNA+ Paired Tumors from Amplicon Suite
Amp1	Amp2	SimilarityScore	SimScorePercentile	SimScorePvalue	AsymmetricScore1	AsymmetricScore2	GenomicSegmentScore1	GenomicSegmentScore2	BreakpointScore1	BreakpointScore2	JaccardGenomicSegment	JaccardBreakpoint	NumSharedBPs	Amp1NumBPs	Amp2NumBPs	AmpOverlapLen	Amp1AmpLen	Amp2AmpLen	AmpLenCovPercentage
SJOS016016_D1.WholeGenome_amplicon1_ecDNA_1	SJOS016016_X1.WholeGenome_amplicon1_ecDNA_1	1	100	0	1	1	1	1	1	1	1	1	1	1	1	866236	866236	866236	100
SJOS016016_D1.WholeGenome_amplicon4_ecDNA_1	SJOS016016_X1.WholeGenome_amplicon6_ecDNA_1	1	100	0	0.999999	1	0.999997	1	1	1	0.999997	1	2	2	2	325482	325483	325482	100
SJRHB010468_D1.WholeGenome_amplicon1_ecDNA_1	SJRHB010468_X1.WholeGenome_amplicon1_ecDNA_1	0.999999	100	0	1	0.999998	1	0.999991	1	1	0.999991	1	2	2	2	1563088	1563088	1563102	100
SJOS001105_R1.WholeGenome_amplicon1_ecDNA_4	SJOS001105_X1.WholeGenome_amplicon1_ecDNA_3	0.999876	100	0	1	0.999751	1	0.999006	1	1	0.999006	1	1	1	1	60284	60284	60344	100
SJOS001121_D2.WholeGenome_amplicon1_ecDNA_1	SJOS001121_X2.WholeGenome_amplicon1_ecDNA_1	0.839286	100	2.95e-06	1	0.678571	1	1	1	0.571429	1	0.571429	4	4	7	2143660	2143660	2143661	100
SJOS001105_R1.WholeGenome_amplicon1_ecDNA_3	SJOS001105_X1.WholeGenome_amplicon1_ecDNA_5	0.8125	100	8.68e-06	0.625	1	1	1	0.5	1	1	0.5	1	2	1	1163932	1163932	1163932	100
SJOS001105_R1.WholeGenome_amplicon1_ecDNA_1	SJOS001105_X1.WholeGenome_amplicon1_ecDNA_1	0.812048	100	8.83e-06	0.624096	1	0.996386	1	0.5	1	0.996386	0.5	4	8	4	73056	73321	73056	100
SJNBL030824_R2.WholeGenome_amplicon1_ecDNA_1	SJNBL030824_X1.WholeGenome_amplicon1_ecDNA_1	0.797563	100	1.49e-05	0.758176	0.836951	0.996988	0.999977	0.678571	0.782609	0.996965	0.59375	19	28	23	899430	902147	899451	99.9977
SJRHB012_R.WholeGenome_amplicon1_ecDNA_1	SJRHB012_Y.WholeGenome_amplicon2_ecDNA_1	0.79298	100	1.74e-05	0.585961	0.999999	0.999999	0.999998	0.529412	1	0.755608	0.529412	9	17	9	1284221	1699584	1284224	99.9998
SJRHB012_R.WholeGenome_amplicon2_ecDNA_1	SJRHB012_Y.WholeGenome_amplicon1_ecDNA_1	0.787288	100	2.1e-05	0.735294	0.839283	0.999998	0.99999	0.647059	0.785714	0.999988	0.55	11	17	14	837836	837838	837844	99.9998
SJOS013768_D1.WholeGenome_amplicon1_ecDNA_1	SJOS013768_X1.WholeGenome_amplicon1_ecDNA_2	0.784485	100	2.3e-05	0.816655	0.752316	0.911781	0.936536	0.784946	0.690909	0.858724	0.561538	73	93	110	10789706	11833656	11520861	93.6536
SJRHB046156_A2.WholeGenome_amplicon2_ecDNA_1	SJRHB046156_X2.WholeGenome_amplicon2_ecDNA_1	0.75	100	6.52e-05	1	0.5	1	1	1	0.333333	1	0.333333	3	3	9	4354024	4354025	4354025	100
SJRHB012_S.WholeGenome_amplicon2_ecDNA_1	SJRHB012_Z.WholeGenome_amplicon2_ecDNA_1	0.742105	100	8.11e-05	0.68421	0.799999	0.999999	0.999995	0.578947	0.733333	0.999994	0.478261	11	19	15	837835	837836	837839	99.9999
SJNBL124_D.WholeGenome_amplicon1_ecDNA_1	SJNBL124_X.WholeGenome_amplicon1_ecDNA_1	0.737287	100	9.23e-05	0.624575	0.849999	0.998298	0.999998	0.5	0.8	0.998296	0.444444	4	8	5	890562	892080	890564	99.9998
SJOS001107_M2.WholeGenome_amplicon2_ecDNA_1	SJOS001107_X3.WholeGenome_amplicon1_ecDNA_1	0.720555	100	0.00014227	0.8125	0.62861	1	0.514439	0.75	0.666667	0.514439	0.545455	6	8	9	4414086	4414086	8580395	100
SJRHB046156_A2.WholeGenome_amplicon3_ecDNA_1	SJRHB046156_X2.WholeGenome_amplicon3_ecDNA_1	0.69313	100	0.0002741	0.999999	0.386261	0.999998	0.999589	1	0.181818	0.999587	0.227273	5	5	22	2283980	2283985	2284919	99.9998
SJRB012408_D2.WholeGenome_amplicon1_ecDNA_1	SJRB012408_X2.WholeGenome_amplicon1_ecDNA_1	0.688999	100	0.00030101	0.706123	0.671875	0.747568	0.999998	0.692308	0.5625	0.747567	0.45	9	13	16	3827816	5120361	3827822	99.9998
SJNBL013762_D1.WholeGenome_amplicon1_ecDNA_1	SJNBL013762_X1.WholeGenome_amplicon1_ecDNA_1	0.687499	100	0.00031133	0.75	0.624998	1	0.999993	0.666667	0.5	0.999993	0.4	2	3	4	1505722	1505722	1505733	100
SJOS001105_R1.WholeGenome_amplicon1_ecDNA_2	SJOS001105_X1.WholeGenome_amplicon1_ecDNA_4	0.630007	100	0.00101556	1	0.260014	1	0.347746	1	0.230769	0.347746	0.230769	3	3	13	2868252	2868252	8248114	100
SJRHB012_S.WholeGenome_amplicon1_ecDNA_1	SJRHB012_Z.WholeGenome_amplicon4_ecDNA_1	0.614401	99.8355	0.00135604	0.812499	0.416304	0.999995	0.540215	0.75	0.375	0.540213	0.333333	6	8	16	1035150	1035155	1916183	99.9995
SJRHB013757_D2.WholeGenome_amplicon1_ecDNA_1	SJRHB013757_X2.WholeGenome_amplicon1_ecDNA_1	0.598419	99.8355	0.00180171	1	0.196839	0.999998	0.287356	1	0.166667	0.287356	0.166667	2	2	12	1312002	1312004	4565776	99.9998
SJOS030605_R2.WholeGenome_amplicon1_ecDNA_1	SJOS030605_X2.WholeGenome_amplicon1_ecDNA_4	0.589966	99.8355	0.0020844	0.955882	0.224049	1	0.210483	0.941176	0.228571	0.210483	0.225352	16	17	70	4035089	4035090	19170656	100
SJRHB046156_A2.WholeGenome_amplicon1_ecDNA_1	SJRHB046156_X2.WholeGenome_amplicon1_ecDNA_1	0.489608	98.5197	0.00963243	0.408494	0.570721	0.633975	0.997171	0.333333	0.428571	0.632837	0.230769	6	18	14	1802102	2842545	1807214	99.7171
SJOS016015_D1.WholeGenome_amplicon1_ecDNA_1	SJOS016015_X1.WholeGenome_amplicon1_ecDNA_2	0.479324	98.0263	0.0110727	0.849995	0.108652	0.999981	0.059607	0.8	0.125	0.059607	0.121212	4	5	32	429422	429430	7204216	99.9981
SJRHB046156_A1.WholeGenome_amplicon1_ecDNA_1	SJRHB046156_X1.WholeGenome_amplicon1_ecDNA_1	0.478378	98.0263	0.0112139	0.659985	0.296771	0.639939	0.999585	0.666667	0.0625	0.639769	0.0606061	6	9	96	1801352	2814880	1802100	99.9585
SJNBL046148_D1.WholeGenome_amplicon1_ecDNA_1	SJNBL046148_X1.WholeGenome_amplicon1_ecDNA_1	0.372743	95.5592	0.0406029	0.273265	0.472221	0.982461	0.999996	0.0368664	0.296296	0.982457	0.0338983	8	217	27	3504162	3566717	3504177	99.9996
SJRHB071775_D2.WholeGenome_amplicon1_ecDNA_1	SJRHB071775_X1.WholeGenome_amplicon6_ecDNA_1	0.352726	94.7368	0.0505361	0.305556	0.399896	1	0.999584	0.0740741	0.2	0.999584	0.0571429	2	27	10	1771679	1771679	1772417	100
SJOS030605_R2.WholeGenome_amplicon1_ecDNA_2	SJOS030605_X2.WholeGenome_amplicon1_ecDNA_4	0.287625	91.7763	0.0984405	0.466043	0.109206	0.864174	0.265395	0.333333	0.0571429	0.254768	0.0512821	4	12	70	5087793	5887467	19170656	86.4174
SJHGG030020_D1.WholeGenome_amplicon1_ecDNA_1	SJHGG030020_X1.WholeGenome_amplicon5_ecDNA_1	0.270312	90.7895	0.116309	0.265625	0.275	0.999998	1	0.0208333	0.0333333	0.999998	0.012987	1	48	30	1145354	1145356	1145354	100
SJRHB071779_D3.WholeGenome_amplicon2_ecDNA_2	SJRHB071779_X2.WholeGenome_amplicon2_ecDNA_1	0.237153	88.3224	0.158319	0.290323	0.183984	1	0.665842	0.0537634	0.0233645	0.665842	0.0165563	5	93	214	1852109	1852109	2781605	100
SJRHB071779_D3.WholeGenome_amplicon2_ecDNA_1	SJRHB071779_X2.WholeGenome_amplicon2_ecDNA_1	0.177045	78.9474	0.267589	0.267045	0.0870439	1	0.334157	0.0227273	0.0046729	0.334157	0.00389105	1	44	214	929492	929492	2781605	100
SJOS013768_D1.WholeGenome_amplicon3_ecDNA_1	SJOS013768_X1.WholeGenome_amplicon1_ecDNA_1	0.106588	48.0263	0.470852	0.0728178	0.140358	0.291271	0.561434	0	0	0.237283	0	0	1	2	40773	139983	72623	56.1434

### Sheet: Rady_MB
Supplementary Table 5b: Amplicon Similarity Results of Rady ecDNA+ Paired Tumors from Amplicon Suite
Amp1	Amp2	SimilarityScore	SimScorePercentile	SimScorePvalue	AsymmetricScore1	AsymmetricScore2	GenomicSegmentScore1	GenomicSegmentScore2	BreakpointScore1	BreakpointScore2	JaccardGenomicSegment	JaccardBreakpoint	NumSharedBPs	Amp1NumBPs	Amp2NumBPs	AmpOverlapLen	Amp1AmpLen	Amp2AmpLen	AmpLenCoveragePercentage
tumor_RCMB40_XP1_merged_amplicon1_ecDNA_1	pdx-tumor_RCMB40_XP1_merged_amplicon1_ecDNA_1	0.999999	100	0	1	0.999998	1	0.999991	1	1	0.999991	1	15	15	15	321458	321458	321461	100
tumor_Med1712FH_P1-2_merged_amplicon1_ecDNA_1	pdx-tumor_Med1712FH_P1-2_merged_amplicon1_ecDNA_1	0.999997	100	0	0.999995	1	0.999979	1	1	1	0.999979	1	1	1	1	1365300	1365329	1365300	100
RCMB56_P1_amplicon1_ecDNA_1	RCMB56-P0_amplicon1_ecDNA_1	0.999996	100	0	0.999993	0.999999	0.999973	0.999997	1	1	0.99997	1	4	4	4	3204235	3204322	3204244	99.9997
RCMB69_pdx_amplicon1_ecDNA_1	RCMB69_ht_amplicon3_ecDNA_1	0.812498	100	8.68e-06	0.625	0.999995	1	0.999982	0.5	1	0.999982	0.5	1	2	1	1874651	1874651	1874685	100
tumor_Med1911FH_P2-2_merged_amplicon1_ecDNA_1	pdx-tumor_Med1911FH_P2-2_merged_amplicon1_ecDNA_1	0.0959791	44.5724	0.510441	0.110643	0.0813155	0.442571	0.325262	0	0	0.230735	0	0	10	34	1043833	2358568	3209206	44.2571
