## Supplementary Table 6 for "Preservation and Clonal Behavior of Extrachromosomal DNA in Patient-Derived Xenograft Models of Childhood Cancers"

### Sheet: Sheet1
Supplementary Table 6: Copy Number Comparison of ecDNA-amplified Genes within Paired Tumors
Sample Name	Sample Type	Gene CN
Med1712FH_ht	Human Tumor	69.4686
Med1712FH_pdx	PDX	74.6469
RCMB40_ht	Human Tumor	118.352
RCMB40_pdx	PDX	122.756
RCMB69_ht	Human Tumor	16.1089
RCMB69_pdx	PDX	14.9948
SJHGG030020_D1	Human Tumor	84.2661
SJHGG030020_X1	PDX	111.713
SJNBL013762_D1	Human Tumor	10.0296
SJNBL013762_X1	PDX	156.594
SJNBL030824_R2	Human Tumor	31.3062
SJNBL030824_X1	PDX	152.361
SJNBL046148_D1	Human Tumor	206.2
SJNBL046148_X1	PDX	114.283
SJNBL124_D	Human Tumor	191.401
SJNBL124_X	PDX	199.923
SJOS001107_M2	Human Tumor	6.97781
SJOS001107_X3	PDX	9.75918
SJOS001121_D2	Human Tumor	15.3909
SJOS001121_X2	PDX	11.9555
SJOS016015_D1	Human Tumor	6.58676
SJOS016015_X1	PDX	9.9978
SJOS016016_D1	Human Tumor	35.9111
SJOS016016_X1	PDX	40.4128
SJRB012408_D2	Human Tumor	32.0273
SJRB012408_X2	PDX	82.926
SJRHB010468_D1	Human Tumor	9.54892
SJRHB010468_X1	PDX	9.80591
SJRHB012_R	Human Tumor	45.4061
SJRHB012_S	Human Tumor	95.5528
SJRHB012_Y	PDX	79.378
SJRHB012_Z	PDX	53.7584
SJRHB013757_D2	Human Tumor	8.76888
SJRHB013757_X2	PDX	9.45614
SJRHB046156_A1	Human Tumor	5.72292
SJRHB046156_A2	Human Tumor	7.83267
SJRHB046156_X1	PDX	22.38
SJRHB046156_X2	PDX	13.1721
SJRHB071775_D2	Human Tumor	23.5778
SJRHB071775_X1	PDX	77.4705
SJRHB071779_D3	Human Tumor	107.676
SJRHB071779_X2	PDX	97.202
case11	Human Tumor	19.393
rcmb56p1-x	PDX	30.5979
SJOS001105_R1	Human Tumor	17.4836
SJOS001105_X1	PDX	12.9147
SJOS001105_R1	Human Tumor	9.60988
SJOS001105_X1	PDX	9.73047
